# Macrogenetic atlas of prokaryotes reveals selection-driven structures

**DOI:** 10.1101/2025.02.26.640246

**Authors:** Chao Yang, Fuxing Jiao, Naike Wang, Shanwei Tong, Hao Huang, Wenxuan Xu, Xavier Didelot, Ruifu Yang, Yujun Cui, Daniel Falush

## Abstract

Macrogenetics investigates patterns and predictors of intraspecific genetic variation across diverse taxa, offering a framework for understanding species diversity and addressing evolutionary hypotheses. Here, we present a macrogenetic atlas of prokaryotes (MAP), integrating genomic data from 15,235 prokaryotic species (30 parameters in 12 categories) and population genetic data from 786 species (22 parameters in 7 categories), together with phylogenetic, phenotypic, and ecological information. MAP enables quantitative species characterization, straightforward cross-species comparisons, and easy generation, testing, and refinement of evolutionary hypotheses. For example, our analyses show that long- and short-range genetic linkage capture distinct evolutionary dynamics and independently shape genetic diversity. Further, we propose that as within-species diversity increases, epistatic selection increasingly contributes to shaping genetic diversity, exemplified by convergent selection-driven structures (ecospecies) identified in *Streptococcus mitis* and *S. oralis*. Overall, MAP represents a widely applicable resource (www.genomap.cn) and offers novel insights into the drivers of macroevolution and the life cycle of prokaryotic species.
