## Supplementary Table 9 for "Macrogenetic atlas of prokaryotes reveals selection-driven structures"

### Sheet: Supplementary_table9
Supplementary Table 9. Correlation matrices among genomic and population genetic parameters based on the GTDB taxonomy.
	genome_size	GC	gene_num	gene_density	gene_length	CBI	Fop	ENc	tRNA	rRNA_all	5S_rRNA	16S_rRNA	23S_rRNA	RM_gene_num	RM_gene_length	RM_gene_length_proportion	repeat_length	repeat_length_proportion	phage_gene_number	phage_gene_length	phage_gene_length_proportion	IS_number	IS_length_proportion	IS_length	CRISPR_number	CRISPR_length	CRISPR_length_proportion	pi_S	dNdS	LD_r2_1bp	LD_r2_10bp	LD_r2_100bp	LD_r2_1kb	LD_r2_10kb	Rec_h_m_Rep	gene_fluidity	core_gene_number	pan_gene_number	CG_substitution_rate	Rec_h_m_CG	Rec_Rtheta_CG	Rec_delta_CG	Rec_r_m_CG	Rec_c_Rep	Rec_r_m_Rep	Rec_f_Rep
genome_size	0	0.4735	0.988	-0.1281	0.1587	0.4604	0.452	-0.2725	0.6044	0.3269	0.2427	0.1276	0.1369	0.5515	0.4986	-0.3211	0.6984	0.2839	0.413	0.4658	-0.2095	0.5512	0.1713	0.5439	0.2773	0.1202	-0.112	0.1724	-0.4077	0	-0.1524	0	0	0.1062	-0.1766	0.1772	0.9512	0.9445	-0.3888	-0.2017	0	0	0.142	0.1561	-0.1336	-0.1488
GC	0.4735	0	0.4799	0.15	0.2343	0.9289	0.9231	-0.6237	0.4071	0	-0.1373	0	0	0	0	-0.3528	0.2849	0	0	0.1192	-0.1858	0.2084	0	0.1908	0	0	-0.1165	0.1771	-0.5014	0	-0.1128	-0.1038	0	0	0	0	0.5326	0.4415	-0.2385	0	0.1254	-0.2234	0	0.16	0	0
gene_num	0.988	0.4799	0	-0.1185	0	0.458	0.4476	-0.2912	0.6136	0.3443	0.2473	0.1259	0.1349	0.552	0.4898	-0.3208	0.6838	0.2773	0.4375	0.4817	-0.2209	0.5652	0.198	0.5587	0.255	0.1164	-0.1039	0.1744	-0.3991	0	-0.1524	0	0	0.1262	-0.1895	0.178	0.9641	0.9492	-0.39	-0.2039	0	-0.1227	0.1395	0.1516	-0.1408	-0.1421
gene_density	-0.1281	0.15	-0.1185	0	0.417	0.1518	0.1572	-0.1734	-0.112	-0.1362	-0.2063	-0.1272	-0.1325	-0.2537	-0.1857	0	-0.3112	-0.3444	0	0	0	-0.3171	-0.3037	-0.3027	-0.2436	-0.14	0	0	-0.32	0	0	0	0	-0.1046	0	-0.1548	0	-0.102	0	0	0	-0.1193	0	0	-0.2693	-0.158
gene_length	0.1587	0.2343	0	0.417	0	0.262	0.2766	-0.1307	0	0	0	0	0	-0.19	-0.1002	-0.2096	-0.1083	-0.2371	-0.1139	0	-0.1163	-0.2077	-0.2719	-0.1891	0	0	-0.1184	0	-0.4047	0	-0.1085	-0.1072	0	-0.1146	0.1178	0	0.2096	0.2059	0	0	0	0	0	0.1282	-0.1988	-0.2142
CBI	0.4604	0.9289	0.458	0.1518	0.262	0	0.9978	-0.6073	0.433	0	-0.1027	0	0	0	0	-0.343	0.2741	0	0.1361	0.1821	-0.1293	0.184	0	0.1667	0	0	-0.1275	0.2159	-0.5835	-0.103	-0.1921	-0.1825	-0.1343	0	0	0	0.5421	0.4867	-0.2771	0	0	-0.1347	0	0.2369	0	0
Fop	0.452	0.9231	0.4476	0.1572	0.2766	0.9978	0	-0.5983	0.417	0	-0.114	0	0	0	0	-0.3361	0.2658	0	0.1331	0.1784	-0.138	0.1687	0	0.152	0	-0.1011	-0.1367	0.211	-0.5692	0	-0.19	-0.1802	-0.1337	0	0	0	0.5363	0.4818	-0.2777	0	0	-0.1262	0	0.2326	0	0
ENc	-0.2725	-0.6237	-0.2912	-0.1734	-0.1307	-0.6073	-0.5983	0	-0.2993	0	0	0	0	0.1223	0	0.2249	-0.1926	-0.1131	0	0	0	0	0	0	0	0	0	-0.3195	0.6024	0	0.1677	0.1224	0	0	0.1191	0	-0.3493	-0.2631	0.2351	0	0.1365	0	0	-0.1812	-0.1799	0
tRNA	0.6044	0.4071	0.6136	-0.112	0	0.433	0.417	-0.2993	0	0.5863	0.6213	0.4138	0.4482	0.3389	0.3351	-0.1569	0.5022	0.268	0.412	0.4338	0.1346	0.4541	0.2434	0.4503	0.1708	0.1087	0	0.2831	-0.2926	-0.1962	-0.2853	-0.2021	-0.1504	0	-0.1333	0.1852	0.6354	0.6711	-0.384	-0.3285	-0.2495	0.2254	0	0.2565	0.1173	0.1071
rRNA_all	0.3269	0	0.3443	-0.1362	0	0	0	0	0.5863	0	0.8565	0.8856	0.8934	0.2459	0.2467	0	0.3866	0.3063	0.3215	0.3309	0.1754	0.3479	0.2576	0.3523	0.1016	0.1316	0.1029	0.2022	-0.1193	-0.1032	-0.1955	-0.1301	0	0	-0.1032	0	0.317	0.3026	-0.3358	-0.2577	-0.3062	0.251	0	0.1914	0	0
5S_rRNA	0.2427	-0.1373	0.2473	-0.2063	0	-0.1027	-0.114	0	0.6213	0.8565	0	0.685	0.7215	0.2392	0.2195	0	0.3443	0.3088	0.268	0.263	0.1565	0.267	0.2125	0.2783	0	0	0	0.1631	0	-0.1466	-0.2017	-0.1681	-0.1451	0	-0.1043	0.1067	0.2666	0.2632	-0.2362	-0.1607	-0.2206	0.1709	0	0.1775	0	0
16S_rRNA	0.1276	0	0.1259	-0.1272	0	0	0	0	0.4138	0.8856	0.685	0	0.9783	0.1287	0.117	0	0.3297	0.3753	0.17	0.1715	0.1097	0.1935	0.2212	0.2448	0	0	0	0	0	0	0	0	0	0	0	0	0	0	0	0	0	0	0	0	0	0
23S_rRNA	0.1369	0	0.1349	-0.1325	0	0	0	0	0.4482	0.8934	0.7215	0.9783	0	0.1377	0.1227	0	0.3398	0.3877	0.1711	0.1721	0.1051	0.2011	0.2165	0.2427	0	0	0	0	0	0	0	0	0	0	0	0	0	0	0	0	0	0	0	0	0	0
RM_gene_num	0.5515	0	0.552	-0.2537	-0.19	0	0	0.1223	0.3389	0.2459	0.2392	0.1287	0.1377	0	0.9322	0.5637	0.5676	0.3959	0.4339	0.4233	0.1638	0.5251	0.3654	0.5245	0.326	0.2631	0.1261	0.2181	0.2477	0.1309	0	0	0	0	0	0.4142	0.3893	0.5468	-0.2419	-0.173	0.1444	0.2272	0.3336	0.1334	-0.176	-0.1034
RM_gene_length	0.4986	0	0.4898	-0.1857	-0.1002	0	0	0	0.3351	0.2467	0.2195	0.117	0.1227	0.9322	0	0.6818	0.5228	0.3709	0.3772	0.3779	0.1436	0.5034	0.3717	0.5005	0.3099	0.296	0.1761	0.2543	0.2231	0.1198	0	0	0	0	0.1069	0.4014	0.3048	0.4605	-0.247	-0.1824	0.1899	0.2429	0.3533	0.1548	-0.1851	-0.1131
RM_gene_length_proportion	-0.3211	-0.3528	-0.3208	0	-0.2096	-0.343	-0.3361	0.2249	-0.1569	0	0	0	0	0.5637	0.6818	0	0	0.2012	0.1035	0	0.2328	0	0.2559	0	0	0.2355	0.2667	0.1056	0.4241	0.1126	0	0	0	-0.1057	0.2278	0.2905	-0.5656	-0.4026	0.1806	0	0.1468	0.2865	0.2591	0	-0.1536	0
repeat_length	0.6984	0.2849	0.6838	-0.3112	-0.1083	0.2741	0.2658	-0.1926	0.5022	0.3866	0.3443	0.3297	0.3398	0.5676	0.5228	0	0	0.8793	0.3829	0.3963	0	0.6299	0.4148	0.6651	0.4034	0.2402	0	0.2866	-0.287	0	-0.2218	-0.1565	-0.112	0	-0.1211	0.2626	0.6989	0.7608	-0.4368	-0.2931	-0.178	0.1691	0	0.2674	0	0
repeat_length_proportion	0.2839	0	0.2773	-0.3444	-0.2371	0	0	-0.1131	0.268	0.3063	0.3088	0.3753	0.3877	0.3959	0.3709	0.2012	0.8793	0	0.2643	0.2499	0.1244	0.4987	0.5391	0.5278	0.2926	0.2344	0.1396	0.2646	0.1686	0	-0.2105	-0.1677	-0.1091	0	0	0.2399	0.1588	0.2503	-0.322	-0.234	-0.1924	0.2715	0	0.2565	0	0
phage_gene_number	0.413	0	0.4375	0	-0.1139	0.1361	0.1331	0	0.412	0.3215	0.268	0.17	0.1711	0.4339	0.3772	0.1035	0.3829	0.2643	0	0.9669	0.8476	0.372	0.2626	0.3784	0	0.1279	0	0.2549	-0.1851	0	-0.1806	-0.1044	0	0	0	0.3496	0.4748	0.6108	-0.2483	-0.2245	-0.2873	0.2975	0.1364	0.2074	0	0
phage_gene_length	0.4658	0.1192	0.4817	0	0	0.1821	0.1784	0	0.4338	0.3309	0.263	0.1715	0.1721	0.4233	0.3779	0	0.3963	0.2499	0.9669	0	0.8626	0.3804	0.2466	0.3845	0	0.141	0	0.2495	-0.2443	0	-0.1845	-0.1024	0	0	0	0.3044	0.5585	0.6701	-0.247	-0.2354	-0.2715	0.2568	0.1444	0.2082	0	0
phage_gene_length_proportion	-0.2095	-0.1858	-0.2209	0	-0.1163	-0.1293	-0.138	0	0.1346	0.1754	0.1565	0.1097	0.1051	0.1638	0.1436	0.2328	0	0.1244	0.8476	0.8626	0	0.1078	0.175	0.1126	0	0.1069	0.1297	0.1719	0.131	0	-0.1203	0	0	0	0.1255	0.3423	-0.1372	-0.1646	-0.171	-0.1711	-0.2902	0.3795	0	0.1399	0.1043	0.1021
IS_number	0.5512	0.2084	0.5652	-0.3171	-0.2077	0.184	0.1687	0	0.4541	0.3479	0.267	0.1935	0.2011	0.5251	0.5034	0	0.6299	0.4987	0.372	0.3804	0.1078	0	0.8828	0.9771	0.2505	0.2396	0.1472	0	0.1176	0.1713	0.1006	0.1721	0.1779	0.1901	0	0.3567	0.4017	0.5293	-0.27	0	0	0.1827	0.1397	0	0	0.1173
IS_length_proportion	0.1713	0	0.198	-0.3037	-0.2719	0	0	0	0.2434	0.2576	0.2125	0.2212	0.2165	0.3654	0.3717	0.2559	0.4148	0.5391	0.2626	0.2466	0.175	0.8828	0	0.9155	0.1762	0.2377	0.2078	0	0.2891	0.2253	0.1898	0.2292	0.1945	0.1421	0	0.3859	0	0.1297	0	0	0	0.2143	0.1235	-0.1627	0	0.1172
IS_length	0.5439	0.1908	0.5587	-0.3027	-0.1891	0.1667	0.152	0	0.4503	0.3523	0.2783	0.2448	0.2427	0.5245	0.5005	0	0.6651	0.5278	0.3784	0.3845	0.1126	0.9771	0.9155	0	0.2502	0.2377	0.1415	0	0	0.1865	0.1095	0.1825	0.184	0.188	0	0.3831	0.4105	0.5515	-0.2752	0	0	0.167	0.1546	0	0	0.1227
CRISPR_number	0.2773	0	0.255	-0.2436	0	0	0	0	0.1708	0.1016	0	0	0	0.326	0.3099	0	0.4034	0.2926	0	0	0	0.2505	0.1762	0.2502	0	0.6813	0.494	0	0.1598	0.1638	0.1352	0.1336	0.1358	0.1529	0	-0.1265	0.206	0.1331	0	0	0	0	0	0	0	0
CRISPR_length	0.1202	0	0.1164	-0.14	0	0	-0.1011	0	0.1087	0.1316	0	0	0	0.2631	0.296	0.2355	0.2402	0.2344	0.1279	0.141	0.1069	0.2396	0.2377	0.2377	0.6813	0	0.9262	0	0.2148	0.1895	0.1491	0.1475	0.1339	0.1226	0	-0.1783	-0.1105	-0.138	0	0	0	0	0.2001	0	0	0
CRISPR_length_proportion	-0.112	-0.1165	-0.1039	0	-0.1184	-0.1275	-0.1367	0	0	0.1029	0	0	0	0.1261	0.1761	0.2667	0	0.1396	0	0	0.1297	0.1472	0.2078	0.1415	0.494	0.9262	0	0	0.2026	0.144	0.1268	0.1218	0	0	0	-0.2507	-0.1316	-0.2202	0	0	0	0	0	0	0	0
pi_S	0.1724	0.1771	0.1744	0	0	0.2159	0.211	-0.3195	0.2831	0.2022	0.1631	0	0	0.2181	0.2543	0.1056	0.2866	0.2646	0.2549	0.2495	0.1719	0	0	0	0	0	0	0	-0.5245	-0.5845	-0.7238	-0.6651	-0.4936	-0.2445	0.2573	0.5475	0.1154	0.3109	-0.2905	-0.2697	-0.21	0.3186	0.2578	0.7584	-0.1573	0.1347
dNdS	-0.4077	-0.5014	-0.3991	-0.32	-0.4047	-0.5835	-0.5692	0.6024	-0.2926	-0.1193	0	0	0	0.2477	0.2231	0.4241	-0.287	0.1686	-0.1851	-0.2443	0.131	0.1176	0.2891	0	0.1598	0.2148	0.2026	-0.5245	0	0.2382	0.3184	0.3003	0.2367	0.1597	-0.1063	0.2123	-0.4363	-0.3655	0	0	0.2321	0	0.1917	-0.3552	0.2331	0.1182
LD_r2_1bp	0	0	0	0	0	-0.103	0	0	-0.1962	-0.1032	-0.1466	0	0	0.1309	0.1198	0.1126	0	0	0	0	0	0.1713	0.2253	0.1865	0.1638	0.1895	0.144	-0.5845	0.2382	0	0.9802	0.9072	0.7983	0.6257	-0.1807	-0.2186	0	-0.1542	0.2741	0	0.1933	-0.2144	0	-0.8651	-0.2594	-0.1098
LD_r2_10bp	-0.1524	-0.1128	-0.1524	0	-0.1085	-0.1921	-0.19	0.1677	-0.2853	-0.1955	-0.2017	0	0	0	0	0	-0.2218	-0.2105	-0.1806	-0.1845	-0.1203	0.1006	0.1898	0.1095	0.1352	0.1491	0.1268	-0.7238	0.3184	0.9802	0	0.9496	0.811	0.5793	-0.2213	-0.3757	-0.1215	-0.2765	0.2999	0.2028	0.2752	-0.3263	0	-0.9326	-0.2449	0
LD_r2_100bp	0	-0.1038	0	0	-0.1072	-0.1825	-0.1802	0.1224	-0.2021	-0.1301	-0.1681	0	0	0	0	0	-0.1565	-0.1677	-0.1044	-0.1024	0	0.1721	0.2292	0.1825	0.1336	0.1475	0.1218	-0.6651	0.3003	0.9072	0.9496	0	0.9362	0.7383	-0.386	-0.375	0	-0.2043	0.1993	0.1508	0.1801	-0.2636	0	-0.9154	0	0.2522
LD_r2_1kb	0	0	0	0	0	-0.1343	-0.1337	0	-0.1504	0	-0.1451	0	0	0	0	0	-0.112	-0.1091	0	0	0	0.1779	0.1945	0.184	0.1358	0.1339	0	-0.4936	0.2367	0.7983	0.811	0.9362	0	0.8828	-0.5512	-0.37	0	-0.1732	0	0	0	-0.173	0	-0.752	0	0.4303
LD_r2_10kb	0.1062	0	0.1262	-0.1046	-0.1146	0	0	0	0	0	0	0	0	0	0	-0.1057	0	0	0	0	0	0.1901	0.1421	0.188	0.1529	0.1226	0	-0.2445	0.1597	0.6257	0.5793	0.7383	0.8828	0	-0.6891	-0.3287	0.1499	-0.11	0	-0.1333	-0.1313	0	0	-0.4616	0.2292	0.4534
Rec_h_m_Rep	-0.1766	0	-0.1895	0	0.1178	0	0	0.1191	-0.1333	-0.1032	-0.1043	0	0	0	0.1069	0.2278	-0.1211	0	0	0	0.1255	0	0	0	0	0	0	0.2573	-0.1063	-0.1807	-0.2213	-0.386	-0.5512	-0.6891	0	0.3062	-0.22	-0.1338	0.2635	0.2336	0.2015	0	0.1572	0.1697	-0.305	-0.3276
gene_fluidity	0.1772	0	0.178	-0.1548	0	0	0	0	0.1852	0	0.1067	0	0	0.4142	0.4014	0.2905	0.2626	0.2399	0.3496	0.3044	0.3423	0.3567	0.3859	0.3831	-0.1265	-0.1783	-0.2507	0.5475	0.2123	-0.2186	-0.3757	-0.375	-0.37	-0.3287	0.3062	0	-0.1107	0.4174	0	0	0	0.3879	0.3029	0.4246	-0.1897	-0.1177
core_gene_number	0.9512	0.5326	0.9641	0	0.2096	0.5421	0.5363	-0.3493	0.6354	0.317	0.2666	0	0	0.3893	0.3048	-0.5656	0.6989	0.1588	0.4748	0.5585	-0.1372	0.4017	0	0.4105	0.206	-0.1105	-0.1316	0.1154	-0.4363	0	-0.1215	0	0	0.1499	-0.22	-0.1107	0	0.8703	-0.4278	-0.2495	0	0	0	0.1099	0.1271	-0.1312
pan_gene_number	0.9445	0.4415	0.9492	-0.102	0.2059	0.4867	0.4818	-0.2631	0.6711	0.3026	0.2632	0	0	0.5468	0.4605	-0.4026	0.7608	0.2503	0.6108	0.6701	-0.1646	0.5293	0.1297	0.5515	0.1331	-0.138	-0.2202	0.3109	-0.3655	-0.1542	-0.2765	-0.2043	-0.1732	-0.11	-0.1338	0.4174	0.8703	0	-0.3705	-0.197	-0.1361	0.1553	0.2049	0.2736	-0.1565	-0.1515
CG_substitution_rate	-0.3888	-0.2385	-0.39	0	0	-0.2771	-0.2777	0.2351	-0.384	-0.3358	-0.2362	0	0	-0.2419	-0.247	0.1806	-0.4368	-0.322	-0.2483	-0.247	-0.171	-0.27	0	-0.2752	0	0	0	-0.2905	0	0.2741	0.2999	0.1993	0	0	0.2635	0	-0.4278	-0.3705	0	0.4441	0.3289	-0.1975	0	-0.2898	0	-0.2147
Rec_h_m_CG	-0.2017	0	-0.2039	0	0	0	0	0	-0.3285	-0.2577	-0.1607	0	0	-0.173	-0.1824	0	-0.2931	-0.234	-0.2245	-0.2354	-0.1711	0	0	0	0	0	0	-0.2697	0	0	0.2028	0.1508	0	-0.1333	0.2336	0	-0.2495	-0.197	0.4441	0	0.3323	-0.1575	0	-0.2516	0	-0.154
Rec_Rtheta_CG	0	0.1254	0	0	0	0	0	0.1365	-0.2495	-0.3062	-0.2206	0	0	0.1444	0.1899	0.1468	-0.178	-0.1924	-0.2873	-0.2715	-0.2902	0	0	0	0	0	0	-0.21	0.2321	0.1933	0.2752	0.1801	0	-0.1313	0.2015	0	0	-0.1361	0.3289	0.3323	0	-0.2778	0.5841	-0.2971	-0.1757	-0.2559
Rec_delta_CG	0	-0.2234	-0.1227	-0.1193	0	-0.1347	-0.1262	0	0.2254	0.251	0.1709	0	0	0.2272	0.2429	0.2865	0.1691	0.2715	0.2975	0.2568	0.3795	0.1827	0.2143	0.167	0	0	0	0.3186	0	-0.2144	-0.3263	-0.2636	-0.173	0	0	0.3879	0	0.1553	-0.1975	-0.1575	-0.2778	0	0.4093	0.3763	0.3439	0.1796
Rec_r_m_CG	0.142	0	0.1395	0	0	0	0	0	0	0	0	0	0	0.3336	0.3533	0.2591	0	0	0.1364	0.1444	0	0.1397	0.1235	0.1546	0	0.2001	0	0.2578	0.1917	0	0	0	0	0	0.1572	0.3029	0	0.2049	0	0	0.5841	0.4093	0	0	-0.2173	-0.1916
Rec_c_Rep	0.1561	0.16	0.1516	0	0.1282	0.2369	0.2326	-0.1812	0.2565	0.1914	0.1775	0	0	0.1334	0.1548	0	0.2674	0.2565	0.2074	0.2082	0.1399	0	-0.1627	0	0	0	0	0.7584	-0.3552	-0.8651	-0.9326	-0.9154	-0.752	-0.4616	0.1697	0.4246	0.1099	0.2736	-0.2898	-0.2516	-0.2971	0.3763	0	0	0.1813	0
Rec_r_m_Rep	-0.1336	0	-0.1408	-0.2693	-0.1988	0	0	-0.1799	0.1173	0	0	0	0	-0.176	-0.1851	-0.1536	0	0	0	0	0.1043	0	0	0	0	0	0	-0.1573	0.2331	-0.2594	-0.2449	0	0	0.2292	-0.305	-0.1897	0.1271	-0.1565	0	0	-0.1757	0.3439	-0.2173	0.1813	0	0.4554
Rec_f_Rep	-0.1488	0	-0.1421	-0.158	-0.2142	0	0	0	0.1071	0	0	0	0	-0.1034	-0.1131	0	0	0	0	0	0.1021	0.1173	0.1172	0.1227	0	0	0	0.1347	0.1182	-0.1098	0	0.2522	0.4303	0.4534	-0.3276	-0.1177	-0.1312	-0.1515	-0.2147	-0.154	-0.2559	0.1796	-0.1916	0	0.4554	0

### Sheet: Parameter description
Parameter	Category	Description
genome_size	Genome size	Genome size
gene_num	Gene number	Gene number
GC	GC	GC content (%)
CBI	Codon bias	Codon Bias Index
ENc	Codon bias	Frequency of OPtimal codons index
Fop	Codon bias	Effective Number of Codons
gene_length	Gene length	Gene length (bp)
gene_density	Gene density	Gene coding proportion
rRNA_all	rRNA	Total rRNA number
16S_rRNA	rRNA	5S rRNA number
23S_rRNA	rRNA	16S rRNA number
5S_rRNA	rRNA	23S rRNA number
tRNA	tRNA	tRNA number
repeat_length	Repeat region	Total length of repreat sequences
repeat_length_proportion	Repeat region	The proportion of the total length of repeat sequences relative to the genome length
IS_length	ISE	Insertion Sequence (IS) number
IS_length_proportion	ISE	The proportion of the total length of IS relative to the genome length
IS_number	ISE	Total length of IS
phage_gene_length	Phage	Total length of phage genes
phage_gene_length_proportion	Phage	The proportion of the total length of phage genes relative to the genome length
phage_gene_number	Phage	Phage gene number
CRISPR_length	CRISPR	Total length of CRISPR
CRISPR_length_proportion	CRISPR	The proportion of the total length of CRISPR relative to the genome length
CRISPR_number	CRISPR	CRISPR number
RM_gene_length	RM gene	Total length of RM genes
RM_gene_length_proportion	RM gene	The proportion of the total length of RM genes relative to the genome length
RM_gene_num	RM gene	Restriction-Modification (RM) gene number
pi_S	PiS	Average nucleotide diversity at synonymous sites
dNdS	dNdS	The ratio of nonsynonymous (dN) to synonymous (dS) substitution rates
CG_substitution_rate	Substitution rate	The average number of nucleotide substitutions that occur per site per year, inferred from clonal group (CG) datasets
Rec_h_m_Rep	Rec hm	The recombination (Rec.) level in a species, estimated from representative (Rep.) genomes as the ratio of homoplasic (h) to non-homoplasic (m) alleles
Rec_h_m_CG	Rec hm CG	The recombination (Rec.) level in a species, estimated from clonal group (CG) genomes as the ratio of homoplasic (h) to non-homoplasic (m) alleles
Rec_c_Rep	Rec c mcorr	The recombination (Rec.) level in a species, estimated from representative (Rep.) genomes as the genetic diversity resulting from recombination (c)
Rec_Rtheta_CG	Rec rm CG	The recombination (Rec.) level in a species, estimated from clonal group (CG) genomes as the relative rate of recombination (R) to mutation (Theta)
Rec_r_m_Rep	Rec rm mcorr	The recombination (Rec.) level in a species, estimated from representative (Rep.) genomes as the relative effect of recombination (r) to mutation (m)
Rec_r_m_CG	Rec rm CG	The recombination (Rec.) level in a species, estimated from clonal group (CG) genomes as the relative effect of recombination (r) to mutation (m)
Rec_f_Rep	Rec Fragment length mcorr	The recombination (Rec.) level in a species, estimated from representative (Rep.) genomes as the mean fragment size (f)
Rec_delta_CG	Rec Fragment length CG	The recombination (Rec.) level in a species, estimated from clonal group (CG) genomes as the mean fragment size (δ)
LD_r2_1bp	LD r2 1bp	Linkage disequilibrium (LD) measured as the correlation coefficient (r²) between two loci separated by 1 base pairs
LD_r2_10bp	LD r2 10bp	Linkage disequilibrium (LD) measured as the correlation coefficient (r²) between two loci separated by 10 base pairs
LD_r2_100bp	LD r2 100bp	Linkage disequilibrium (LD) measured as the correlation coefficient (r²) between two loci separated by 100 base pairs
LD_r2_1kb	LD r2 1kb	Linkage disequilibrium (LD) measured as the correlation coefficient (r²) between two loci separated by 1 kilobase
LD_r2_10kb	LD r2 10kb	Linkage disequilibrium (LD) measured as the correlation coefficient (r²) between two loci separated by 10 kilobases
core_gene_number	CorePan Core size	The number of genes shared by all genomes within a species, based on 10 randomly selected representative genomes
pan_gene_number	CorePan Pan size	All genes found across a species, calculated from 10 randomly selected representative genomes
gene_fluidity	CorePan Fluidity	The mean pairwise ratio between the number of genes not shared and the total number of genes
